# Genomic hallmarks and therapeutic implications of G0 cell cycle arrest in cancer

**DOI:** 10.1101/2021.11.12.468410

**Authors:** Anna J. Wiecek, Stephen J. Cutty, Daniel Kornai, Mario Parreno-Centeno, Lucie E. Gourmet, Guidantonio Malagoli Tagliazucchi, Daniel H. Jacobson, Ping Zhang, Lingyun Xiong, Gareth L. Bond, Alexis R. Barr, Maria Secrier

## Abstract

Therapy resistance in cancer is often driven by a subpopulation of cells that are temporarily arrested in a non-proliferative G0 state, which is difficult to capture and whose mutational drivers remain largely unknown. We developed methodology to robustly identify this state from transcriptomic signals and characterised its prevalence and genomic constraints in solid primary tumours. We show that G0 arrest preferentially emerges in the context of more stable, less mutated genomes which maintain *TP53* integrity and lack the hallmarks of DNA damage repair deficiency, while presenting increased APOBEC mutagenesis. We employ machine learning to uncover novel genomic dependencies of this process and validate the role of the centrosomal gene *CEP89* as a modulator of proliferation/G0 arrest capacity. Lastly, we demonstrate that G0 arrest underlies unfavourable responses to various therapies exploiting cell cycle, kinase signalling and epigenetic mechanisms in single cell data, and propose a G0 arrest transcriptional signature that is linked with therapeutic resistance and can be used to further study and clinically track this state.
