## Supplementary Tables for "Genomic hallmarks and therapeutic implications of G0 cell cycle arrest in cancer"

### Sheet: Supplementary Table 1
Gene	Expression
NCAPD2	downregulated
PTBP1	downregulated
MPHOSPH9	downregulated
NUCKS1	downregulated
TCOF1	downregulated
SART3	downregulated
SNRPA	downregulated
KIF22	downregulated
HSP90AA1	downregulated
WBP11	downregulated
CAD	downregulated
SF3B2	downregulated
KHSRP	downregulated
WDR76	downregulated
NUP188	downregulated
HSP90AB1	downregulated
HNRNPM	downregulated
SMARCB1	downregulated
PNN	downregulated
RBBP7	downregulated
NPRL3	downregulated
USP10	downregulated
SGTA	downregulated
MRPL4	downregulated
PSMD3	downregulated
KPNB1	downregulated
CBX1	downregulated
LRRC59	downregulated
TMEM97	downregulated
NSD2	downregulated
PRPF19	downregulated
PTGES3	downregulated
CPSF6	downregulated
SRSF3	downregulated
TCERG1	downregulated
SMC4	downregulated
EIF4G1	downregulated
ZNF142	downregulated
MSH6	downregulated
MRPL37	downregulated
SFPQ	downregulated
STMN1	downregulated
ARID1A	downregulated
PROSER1	downregulated
DDX39A	downregulated
EXOSC9	downregulated
USP22	downregulated
DEK	downregulated
DUT	downregulated
ILF3	downregulated
DNMT1	downregulated
NASP	downregulated
HMGB1P5	downregulated
SRRM1	downregulated
GNL2	downregulated
RNF138	downregulated
SRSF1	downregulated
TRA2B	downregulated
SMPD4	downregulated
ANP32B	downregulated
HMGA1	downregulated
MDC1	downregulated
HADH	downregulated
ARHGDIA	downregulated
PRCC	downregulated
HDGF	downregulated
SF3B4	downregulated
UBAP2L	downregulated
ILF2	downregulated
PARP1	downregulated
LBR	downregulated
CNOT9	downregulated
PPRC1	downregulated
SSRP1	downregulated
CCT5	downregulated
DLAT	downregulated
HNRNPU	downregulated
LARP1	downregulated
SCAF4	downregulated
RRP1B	downregulated
RRP1	downregulated
CHCHD4	downregulated
GMPS	downregulated
RFC4	downregulated
SLBP	downregulated
PSIP1	downregulated
HNRNPK	downregulated
SKA3	downregulated
DIS3L	downregulated
USP39	downregulated
GPS1	downregulated
PA2G4	downregulated
HCFC1	downregulated
SLC19A1	downregulated
ETV4	downregulated
RAD23A	downregulated
DCTPP1	downregulated
RCC1	downregulated
EWSR1	downregulated
ALYREF	downregulated
PTMA	downregulated
HMGB1	downregulated
POM121	downregulated
MCMBP	downregulated
TEAD4	downregulated
CHAMP1	downregulated
TOP1	downregulated
PRRC2A	downregulated
RBM14	downregulated
HMGB1P6	downregulated
POM121C	downregulated
UHRF1	downregulated
CFLAR	upregulated
CALCOCO1	upregulated
YPEL3	upregulated
CST3	upregulated
SERINC1	upregulated
CLIP4	upregulated
PCYOX1	upregulated
TMEM59	upregulated
RGS2	upregulated
YPEL5	upregulated
CD63	upregulated
KIAA1109	upregulated
CDH13	upregulated
GSN	upregulated
MR1	upregulated
CYB5R1	upregulated
AZGP1	upregulated
ZFYVE1	upregulated
DMXL1	upregulated
EPS8L2	upregulated
PTTG1IP	upregulated
MIR22HG	upregulated
PSAP	upregulated
GOLGA8B	upregulated
NEAT1	upregulated
TXNIP	upregulated
MTRNR2L12	upregulated

### Sheet: Supplementary Table 2
Accession code	Model	Cancer type	Sequencing method	Quiescence profiling method	Sample size	Reference
GSE114012	Non-adherent spheroid culture	Colorectal cancer	Bulk RNA-seq	CFSE proliferation sensitive labeling	48	Buczacki et al 2018, J Exp Med
GSE131594	Cancer cell lines	NSCLC	Bulk RNA-seq	G0 arrest induced by loss of EGFR signaling	24	Kurppa et al 2020, Cancer Cell
GSE137912	Cancer cell lines	Lung adenocarcinoma	scRNA-seq	G0 arrest induced by KRAS inhibition	1910	Xue et al 2020, Nature
GSE152699	Cancer cell lines	Melanoma	Bulk RNA-seq	G0 arrest induced by BRAF inhibition	12	Grigore et al 2020, Neoplasia
GSE75367	Circulating tumour cells	ER+/HER2- breast cancer	scRNA-seq	Proliferation heterogeneity corresponding to HER2 expression levels	71	Jordan et al 2016, Nature
GSE83142	Patient-derived xenografts	Acute lymphoblastic leukaemia	scRNA-seq	CFSE proliferation sensitive labeling	48	Ebinger et al 2016, Cancer Cell
GSE93991	Cancer cell lines	Glioblastoma	Bulk RNA-seq	G0 arrest induced by acidification of medium	15	Aulestia et al 2018, Sci Rep

### Sheet: Supplementary Table 3
Accession code	Model	Cancer type	Sequencing method	Treatment	Sample size	Reference
GSE137912	Cancer cell lines	Lung adenocarcinoma	scRNA-seq	KRAS inhibition	4059	Xue et al 2020, Nature
GSE134836	Cancer cell lines	NSCLC	scRNA-seq	Tyrosine kinase inhibition	15235	Aissa et al 2021, Nature Commun
GSE134838	Cancer cell lines	Melanoma	scRNA-seq	BRAF inhibition	8295	Aissa et al 2021, Nature Commun
GSE134839	Cancer cell lines	NSCLC	scRNA-seq	Tyrosine kinase inhibition	2949	Aissa et al 2021, Nature Commun
GSE124854	MCF7-xenograft mice	Breast cancer	Bulk RNA-seq	CDK4/6 Inhibition	21	Hafner et al 2019, Cell Chem Biol
GSE135215	Cancer cell lines	Pancreatic cancer	Bulk RNA-seq	CDK4/6 inhibition	24	Salvador-Barbero et al 2020, Cancer Cell
GSE99116	Cancer cell lines	Breast cancer	Bulk RNA-seq	CDK4/6 inhibition	44	Hafner et al 2019, Cell Chem Biol
GSE152699	Cancer cell lines	Melanoma	Bulk-RNA-seq	BRAF inhibition	12	Grigore et al 2020, Neoplasia
GSE178839	Cancer cell lines	Colorectal cancer	Bulk-RNA seq	5-FU	9	Therizols et al, 2020, bioRxiv
GSE149224	Cancer cell lines	Colorectal cancer	scRNA-seq	5-FU	8115	Park et al, 2020 , Cell Rep
GSE139944	Cancer cell lines	Breast cancer, NSCLC	scRNA-seq	Library of 188 small molecule inhibitors	435025	Srivatsan et al, 2020, Science
GSE191127	Patient samples	Breast cancer	Bulk RNA-seq	Neoadjuvant chemotherapy	40	Hoogstraat et al 2022, NPJ Breast Cancer
GSE109211	Patient samples	Hepatocellular carcinoma	Bulk RNA-seq	Sorafenib	140	Pinyol et al 2019, Gut
GSE50509	Patient samples	Melanoma	Bulk RNA-seq	Dabrafenib/Vemurafenib	61	Rizos et al 2014, Cancer Res
GSE65185	Patient samples	Melanoma	Bulk RNA-seq	MAPK inhibition	70	Hugo et al 2015, Cell
GSE66399	Patient samples	Breast cancer	Bulk RNA-seq	Chemotherapy + trastuzumab	156	Guarneri et al 2015, Oncologist
GSE68871	Patient samples	Multiple myeloma	Bulk RNA-seq	VTD	118	Terragna et al 2016, Oncotarget
GSE99898	Patient samples	Melanoma	Bulk RNA-seq	BRAF inhibition	38	Kakavand et al 217, Clin Cancer Res

### Sheet: Supplementary Table 4
EdU correlation	Phospho-Rb correlation	EdU p-value	Phospho-Rb p-value	Average correlation	Average p-value	Number of genes in signature	Signature
0.6659	0.7397	0.0502	0.0227	0.7028	0.0365	3	SRSF1, HMGA1, ALYREF
0.6694	0.6377	0.0486	0.0647	0.6535	0.0566	4	SRSF1, HMGA1, ALYREF, YPEL3
0.714	0.6933	0.0307	0.0384	0.7037	0.0345	5	SRSF1, HMGA1, SLC19A1, ALYREF, YPEL3
0.7274	0.7093	0.0263	0.0323	0.7184	0.0293	6	SMC4, SRSF1, HMGA1, SLC19A1, ALYREF, YPEL3
0.7041	0.678	0.0342	0.0447	0.6911	0.0395	7	HSP90AA1, SMC4, SRSF1, HMGA1, SLC19A1, ALYREF, YPEL3
0.6744	0.6664	0.0463	0.05	0.6704	0.0482	8	HSP90AA1, SMC4, SRSF1, HMGA1, GPS1, SLC19A1, ALYREF, YPEL3
0.6527	0.6706	0.0567	0.0481	0.6616	0.0524	9	HSP90AA1, SMC4, SRSF1, HMGA1, GPS1, SLC19A1, ALYREF, PTMA, YPEL3
0.6579	0.6528	0.0541	0.0566	0.6554	0.0554	10	HSP90AA1, SMC4, SRSF1, HMGA1, GPS1, SLC19A1, DCTPP1, ALYREF, PTMA, YPEL3
0.6745	0.6772	0.0463	0.0451	0.6759	0.0457	11	HSP90AA1, CAD, SMC4, SRSF1, HMGA1, GPS1, SLC19A1, DCTPP1, ALYREF, PTMA, YPEL3
0.7399	0.8053	0.0227	0.0088	0.7726	0.0157	12	HSP90AA1, CAD, SMC4, SRSF1, HMGA1, GPS1, SLC19A1, DCTPP1, ALYREF, PTMA, YPEL3, MIR22HG
0.7321	0.8129	0.0249	0.0077	0.7725	0.0163	13	HSP90AA1, CAD, SMC4, SFPQ, SRSF1, HMGA1, GPS1, SLC19A1, DCTPP1, ALYREF, PTMA, YPEL3, MIR22HG
0.7711	0.807	0.015	0.0086	0.7891	0.0118	14	HSP90AA1, CAD, SMC4, SFPQ, SRSF1, HMGA1, GPS1, SLC19A1, DCTPP1, ALYREF, PTMA, YPEL3, TMEM59, MIR22HG
0.7664	0.8207	0.016	0.0067	0.7936	0.0114	15	HSP90AA1, CAD, PNN, SMC4, SFPQ, SRSF1, HMGA1, GPS1, SLC19A1, DCTPP1, ALYREF, PTMA, YPEL3, TMEM59, MIR22HG
0.7244	0.8006	0.0273	0.0095	0.7625	0.0184	16	HSP90AA1, CAD, PNN, SMC4, SFPQ, SRSF1, HMGA1, GPS1, SLC19A1, DCTPP1, ALYREF, PTMA, YPEL3, TMEM59, MIR22HG, NEAT1
0.7438	0.81	0.0216	0.0081	0.7769	0.0149	17	HSP90AA1, CAD, PNN, TCERG1, SMC4, SFPQ, SRSF1, HMGA1, GPS1, SLC19A1, DCTPP1, ALYREF, PTMA, YPEL3, TMEM59, MIR22HG, NEAT1
0.7503	0.8231	0.0199	0.0064	0.7867	0.0131	18	HSP90AA1, CAD, PNN, TCERG1, SMC4, SFPQ, SRSF1, HMGA1, GPS1, SLC19A1, DCTPP1, ALYREF, PTMA, TOP1, YPEL3, TMEM59, MIR22HG, NEAT1
0.7318	0.8121	0.025	0.0078	0.7719	0.0164	19	HSP90AA1, CAD, HNRNPM, PNN, TCERG1, SMC4, SFPQ, SRSF1, HMGA1, GPS1, SLC19A1, DCTPP1, ALYREF, PTMA, TOP1, YPEL3, TMEM59, MIR22HG, NEAT1
0.7272	0.8168	0.0264	0.0072	0.772	0.0168	20	HSP90AA1, CAD, HNRNPM, PNN, TCERG1, SMC4, SFPQ, SRSF1, HMGA1, CCT5, GPS1, SLC19A1, DCTPP1, ALYREF, PTMA, TOP1, YPEL3, TMEM59, MIR22HG, NEAT1
0.7141	0.8283	0.0307	0.0058	0.7712	0.0183	21	HSP90AA1, CAD, HNRNPM, PNN, TCERG1, SMC4, SFPQ, SRSF1, HMGA1, CCT5, GPS1, HCFC1, SLC19A1, DCTPP1, ALYREF, PTMA, TOP1, YPEL3, TMEM59, MIR22HG, NEAT1
0.704	0.8295	0.0343	0.0057	0.7667	0.02	22	HSP90AA1, CAD, HNRNPM, PNN, TCERG1, SMC4, SFPQ, SRSF1, HMGA1, CCT5, GPS1, HCFC1, SLC19A1, DCTPP1, ALYREF, PTMA, TOP1, YPEL3, TMEM59, YPEL5, MIR22HG, NEAT1
0.6739	0.787	0.0465	0.0118	0.7305	0.0292	23	HSP90AA1, CAD, HNRNPM, PNN, TCERG1, SMC4, SFPQ, SRSF1, HMGA1, CCT5, GPS1, HCFC1, SLC19A1, DCTPP1, ALYREF, PTMA, TOP1, YPEL3, TMEM59, YPEL5, GSN, MIR22HG, NEAT1
0.6888	0.7839	0.0402	0.0124	0.7363	0.0263	24	HSP90AA1, CAD, HNRNPM, PNN, TCERG1, SMC4, SFPQ, SRSF1, HMGA1, CCT5, GPS1, PA2G4, HCFC1, SLC19A1, DCTPP1, ALYREF, PTMA, TOP1, YPEL3, TMEM59, YPEL5, GSN, MIR22HG, NEAT1
0.7015	0.7925	0.0352	0.0109	0.747	0.023	25	HSP90AA1, CAD, HNRNPM, PNN, TCERG1, SMC4, SFPQ, RNF138, SRSF1, HMGA1, CCT5, GPS1, PA2G4, HCFC1, SLC19A1, DCTPP1, ALYREF, PTMA, TOP1, YPEL3, TMEM59, YPEL5, GSN, MIR22HG, NEAT1
0.7128	0.7917	0.0311	0.011	0.7523	0.0211	26	HSP90AA1, CAD, HNRNPM, PNN, TCERG1, SMC4, SFPQ, RNF138, SRSF1, HMGA1, CCT5, GPS1, PA2G4, HCFC1, SLC19A1, DCTPP1, ALYREF, PTMA, HMGB1, TOP1, YPEL3, TMEM59, YPEL5, GSN, MIR22HG, NEAT1
0.7174	0.7965	0.0296	0.0102	0.7569	0.0199	27	TCOF1, HSP90AA1, CAD, HNRNPM, PNN, TCERG1, SMC4, SFPQ, RNF138, SRSF1, HMGA1, CCT5, GPS1, PA2G4, HCFC1, SLC19A1, DCTPP1, ALYREF, PTMA, HMGB1, TOP1, YPEL3, TMEM59, YPEL5, GSN, MIR22HG, NEAT1
0.6979	0.7827	0.0366	0.0126	0.7403	0.0246	28	TCOF1, HSP90AA1, CAD, HNRNPM, PNN, TCERG1, SMC4, SFPQ, RNF138, SRSF1, HMGA1, ARHGDIA, CCT5, GPS1, PA2G4, HCFC1, SLC19A1, DCTPP1, ALYREF, PTMA, HMGB1, TOP1, YPEL3, TMEM59, YPEL5, GSN, MIR22HG, NEAT1
0.7023	0.7952	0.0349	0.0104	0.7488	0.0227	29	TCOF1, HSP90AA1, CAD, HNRNPM, PNN, TCERG1, SMC4, SFPQ, DNMT1, RNF138, SRSF1, HMGA1, ARHGDIA, CCT5, GPS1, PA2G4, HCFC1, SLC19A1, DCTPP1, ALYREF, PTMA, HMGB1, TOP1, YPEL3, TMEM59, YPEL5, GSN, MIR22HG, NEAT1
0.7133	0.8054	0.031	0.0088	0.7593	0.0199	30	TCOF1, HSP90AA1, CAD, HNRNPM, PNN, TCERG1, SMC4, SFPQ, DNMT1, RNF138, SRSF1, HMGA1, ARHGDIA, CCT5, GPS1, PA2G4, HCFC1, SLC19A1, DCTPP1, ALYREF, PTMA, HMGB1, TOP1, YPEL3, TMEM59, YPEL5, GSN, CYB5R1, MIR22HG, NEAT1
0.697	0.7853	0.0369	0.0121	0.7412	0.0245	31	NUCKS1, TCOF1, HSP90AA1, CAD, HNRNPM, PNN, TCERG1, SMC4, SFPQ, DNMT1, RNF138, SRSF1, HMGA1, ARHGDIA, CCT5, GPS1, PA2G4, HCFC1, SLC19A1, DCTPP1, ALYREF, PTMA, HMGB1, TOP1, YPEL3, TMEM59, YPEL5, GSN, CYB5R1, MIR22HG, NEAT1
0.7014	0.8008	0.0352	0.0095	0.7511	0.0224	32	NUCKS1, TCOF1, HSP90AA1, CAD, HNRNPM, PNN, TCERG1, SMC4, SFPQ, ILF3, DNMT1, RNF138, SRSF1, HMGA1, ARHGDIA, CCT5, GPS1, PA2G4, HCFC1, SLC19A1, DCTPP1, ALYREF, PTMA, HMGB1, TOP1, YPEL3, TMEM59, YPEL5, GSN, CYB5R1, MIR22HG, NEAT1
0.6976	0.8092	0.0367	0.0082	0.7534	0.0225	33	NUCKS1, TCOF1, HSP90AA1, CAD, HNRNPM, PNN, TCERG1, SMC4, SFPQ, ILF3, DNMT1, RNF138, SRSF1, HMGA1, ARHGDIA, CCT5, GPS1, PA2G4, HCFC1, SLC19A1, DCTPP1, EWSR1, ALYREF, PTMA, HMGB1, TOP1, YPEL3, TMEM59, YPEL5, GSN, CYB5R1, MIR22HG, NEAT1
0.7162	0.8212	0.03	0.0066	0.7687	0.0183	34	NUCKS1, TCOF1, HSP90AA1, CAD, HNRNPM, PNN, TCERG1, SMC4, SFPQ, ILF3, DNMT1, RNF138, SRSF1, HMGA1, ARHGDIA, CCT5, GPS1, PA2G4, HCFC1, SLC19A1, DCTPP1, EWSR1, ALYREF, PTMA, HMGB1, TOP1, YPEL3, TMEM59, YPEL5, GSN, CYB5R1, MIR22HG, PSAP, NEAT1
0.7235	0.8372	0.0276	0.0049	0.7803	0.0162	35	NUCKS1, TCOF1, HSP90AA1, CAD, HNRNPM, PNN, TCERG1, SMC4, SFPQ, ILF3, DNMT1, RNF138, SRSF1, HMGA1, ARHGDIA, CCT5, GPS1, PA2G4, HCFC1, SLC19A1, DCTPP1, EWSR1, ALYREF, PTMA, HMGB1, TOP1, YPEL3, TMEM59, RGS2, YPEL5, GSN, CYB5R1, MIR22HG, PSAP, NEAT1
0.7188	0.8321	0.0291	0.0054	0.7755	0.0172	36	NUCKS1, TCOF1, HSP90AA1, CAD, HNRNPM, PNN, TCERG1, SMC4, SFPQ, EXOSC9, ILF3, DNMT1, RNF138, SRSF1, HMGA1, ARHGDIA, CCT5, GPS1, PA2G4, HCFC1, SLC19A1, DCTPP1, EWSR1, ALYREF, PTMA, HMGB1, TOP1, YPEL3, TMEM59, RGS2, YPEL5, GSN, CYB5R1, MIR22HG, PSAP, NEAT1
0.7257	0.8334	0.0269	0.0053	0.7795	0.0161	37	NUCKS1, TCOF1, HSP90AA1, CAD, HNRNPM, PNN, TCERG1, SMC4, SFPQ, EXOSC9, ILF3, DNMT1, RNF138, SRSF1, HMGA1, ARHGDIA, CCT5, GPS1, PA2G4, HCFC1, SLC19A1, DCTPP1, EWSR1, ALYREF, PTMA, HMGB1, TOP1, YPEL3, CST3, TMEM59, RGS2, YPEL5, GSN, CYB5R1, MIR22HG, PSAP, NEAT1
0.7194	0.8082	0.0289	0.0084	0.7638	0.0186	38	NUCKS1, TCOF1, HSP90AA1, CAD, HNRNPM, PNN, TCERG1, SMC4, SFPQ, EXOSC9, ILF3, DNMT1, RNF138, SRSF1, HMGA1, ARHGDIA, CCT5, GPS1, PA2G4, HCFC1, SLC19A1, DCTPP1, EWSR1, ALYREF, PTMA, HMGB1, TOP1, YPEL3, CST3, TMEM59, RGS2, YPEL5, GSN, CYB5R1, PTTG1IP, MIR22HG, PSAP, NEAT1
0.728	0.8053	0.0262	0.0088	0.7667	0.0175	39	NUCKS1, TCOF1, HSP90AA1, CAD, HNRNPM, PNN, SRSF3, TCERG1, SMC4, SFPQ, EXOSC9, ILF3, DNMT1, RNF138, SRSF1, HMGA1, ARHGDIA, CCT5, GPS1, PA2G4, HCFC1, SLC19A1, DCTPP1, EWSR1, ALYREF, PTMA, HMGB1, TOP1, YPEL3, CST3, TMEM59, RGS2, YPEL5, GSN, CYB5R1, PTTG1IP, MIR22HG, PSAP, NEAT1
0.7153	0.7945	0.0303	0.0105	0.7549	0.0204	40	NUCKS1, TCOF1, HSP90AA1, CAD, HNRNPM, PNN, KPNB1, SRSF3, TCERG1, SMC4, SFPQ, EXOSC9, ILF3, DNMT1, RNF138, SRSF1, HMGA1, ARHGDIA, CCT5, GPS1, PA2G4, HCFC1, SLC19A1, DCTPP1, EWSR1, ALYREF, PTMA, HMGB1, TOP1, YPEL3, CST3, TMEM59, RGS2, YPEL5, GSN, CYB5R1, PTTG1IP, MIR22HG, PSAP, NEAT1
0.7188	0.7976	0.0291	0.01	0.7582	0.0196	41	NUCKS1, TCOF1, HSP90AA1, CAD, HNRNPM, PNN, KPNB1, SRSF3, TCERG1, SMC4, SFPQ, EXOSC9, ILF3, DNMT1, RNF138, SRSF1, HMGA1, ARHGDIA, CCT5, HNRNPK, GPS1, PA2G4, HCFC1, SLC19A1, DCTPP1, EWSR1, ALYREF, PTMA, HMGB1, TOP1, YPEL3, CST3, TMEM59, RGS2, YPEL5, GSN, CYB5R1, PTTG1IP, MIR22HG, PSAP, NEAT1
0.7177	0.7961	0.0295	0.0103	0.7569	0.0199	42	NUCKS1, TCOF1, HSP90AA1, CAD, HNRNPM, PNN, KPNB1, SRSF3, TCERG1, SMC4, SFPQ, EXOSC9, ILF3, DNMT1, RNF138, SRSF1, TRA2B, HMGA1, ARHGDIA, CCT5, HNRNPK, GPS1, PA2G4, HCFC1, SLC19A1, DCTPP1, EWSR1, ALYREF, PTMA, HMGB1, TOP1, YPEL3, CST3, TMEM59, RGS2, YPEL5, GSN, CYB5R1, PTTG1IP, MIR22HG, PSAP, NEAT1
0.7144	0.7943	0.0306	0.0106	0.7543	0.0206	43	NUCKS1, TCOF1, HSP90AA1, CAD, WDR76, HNRNPM, PNN, KPNB1, SRSF3, TCERG1, SMC4, SFPQ, EXOSC9, ILF3, DNMT1, RNF138, SRSF1, TRA2B, HMGA1, ARHGDIA, CCT5, HNRNPK, GPS1, PA2G4, HCFC1, SLC19A1, DCTPP1, EWSR1, ALYREF, PTMA, HMGB1, TOP1, YPEL3, CST3, TMEM59, RGS2, YPEL5, GSN, CYB5R1, PTTG1IP, MIR22HG, PSAP, NEAT1
0.7193	0.8005	0.0289	0.0096	0.7599	0.0192	44	NUCKS1, TCOF1, HSP90AA1, CAD, WDR76, HNRNPM, PNN, KPNB1, SRSF3, TCERG1, SMC4, SFPQ, EXOSC9, DEK, ILF3, DNMT1, RNF138, SRSF1, TRA2B, HMGA1, ARHGDIA, CCT5, HNRNPK, GPS1, PA2G4, HCFC1, SLC19A1, DCTPP1, EWSR1, ALYREF, PTMA, HMGB1, TOP1, YPEL3, CST3, TMEM59, RGS2, YPEL5, GSN, CYB5R1, PTTG1IP, MIR22HG, PSAP, NEAT1
0.7151	0.8004	0.0303	0.0096	0.7577	0.02	45	NUCKS1, TCOF1, HSP90AA1, CAD, WDR76, HNRNPM, PNN, KPNB1, SRSF3, TCERG1, SMC4, ZNF142, SFPQ, EXOSC9, DEK, ILF3, DNMT1, RNF138, SRSF1, TRA2B, HMGA1, ARHGDIA, CCT5, HNRNPK, GPS1, PA2G4, HCFC1, SLC19A1, DCTPP1, EWSR1, ALYREF, PTMA, HMGB1, TOP1, YPEL3, CST3, TMEM59, RGS2, YPEL5, GSN, CYB5R1, PTTG1IP, MIR22HG, PSAP, NEAT1
0.7226	0.804	0.0279	0.009	0.7633	0.0184	46	NUCKS1, TCOF1, HSP90AA1, WBP11, CAD, WDR76, HNRNPM, PNN, KPNB1, SRSF3, TCERG1, SMC4, ZNF142, SFPQ, EXOSC9, DEK, ILF3, DNMT1, RNF138, SRSF1, TRA2B, HMGA1, ARHGDIA, CCT5, HNRNPK, GPS1, PA2G4, HCFC1, SLC19A1, DCTPP1, EWSR1, ALYREF, PTMA, HMGB1, TOP1, YPEL3, CST3, TMEM59, RGS2, YPEL5, GSN, CYB5R1, PTTG1IP, MIR22HG, PSAP, NEAT1
0.7232	0.8053	0.0277	0.0088	0.7643	0.0182	47	NUCKS1, TCOF1, HSP90AA1, WBP11, CAD, WDR76, HNRNPM, PNN, KPNB1, SRSF3, TCERG1, SMC4, ZNF142, SFPQ, EXOSC9, DEK, ILF3, DNMT1, RNF138, SRSF1, TRA2B, HMGA1, ARHGDIA, CCT5, RFC4, HNRNPK, GPS1, PA2G4, HCFC1, SLC19A1, DCTPP1, EWSR1, ALYREF, PTMA, HMGB1, TOP1, YPEL3, CST3, TMEM59, RGS2, YPEL5, GSN, CYB5R1, PTTG1IP, MIR22HG, PSAP, NEAT1
0.7236	0.8083	0.0276	0.0084	0.766	0.018	48	NUCKS1, TCOF1, HSP90AA1, WBP11, CAD, WDR76, HNRNPM, PNN, KPNB1, SRSF3, TCERG1, SMC4, ZNF142, SFPQ, DDX39A, EXOSC9, DEK, ILF3, DNMT1, RNF138, SRSF1, TRA2B, HMGA1, ARHGDIA, CCT5, RFC4, HNRNPK, GPS1, PA2G4, HCFC1, SLC19A1, DCTPP1, EWSR1, ALYREF, PTMA, HMGB1, TOP1, YPEL3, CST3, TMEM59, RGS2, YPEL5, GSN, CYB5R1, PTTG1IP, MIR22HG, PSAP, NEAT1
0.7103	0.8036	0.032	0.0091	0.757	0.0205	49	NUCKS1, TCOF1, HSP90AA1, WBP11, CAD, WDR76, HNRNPM, PNN, KPNB1, SRSF3, TCERG1, SMC4, ZNF142, SFPQ, DDX39A, EXOSC9, DEK, ILF3, DNMT1, RNF138, SRSF1, TRA2B, HMGA1, HADH, ARHGDIA, CCT5, RFC4, HNRNPK, GPS1, PA2G4, HCFC1, SLC19A1, DCTPP1, EWSR1, ALYREF, PTMA, HMGB1, TOP1, YPEL3, CST3, TMEM59, RGS2, YPEL5, GSN, CYB5R1, PTTG1IP, MIR22HG, PSAP, NEAT1
0.7166	0.7994	0.0298	0.0097	0.758	0.0198	50	NUCKS1, TCOF1, HSP90AA1, WBP11, CAD, WDR76, HNRNPM, PNN, KPNB1, SRSF3, TCERG1, SMC4, ZNF142, SFPQ, DDX39A, EXOSC9, DEK, ILF3, DNMT1, RNF138, SRSF1, TRA2B, HMGA1, HADH, ARHGDIA, LBR, CCT5, RFC4, HNRNPK, GPS1, PA2G4, HCFC1, SLC19A1, DCTPP1, EWSR1, ALYREF, PTMA, HMGB1, TOP1, YPEL3, CST3, TMEM59, RGS2, YPEL5, GSN, CYB5R1, PTTG1IP, MIR22HG, PSAP, NEAT1
0.705	0.8043	0.0339	0.009	0.7546	0.0214	51	NUCKS1, TCOF1, HSP90AA1, WBP11, CAD, WDR76, HNRNPM, PNN, KPNB1, SRSF3, TCERG1, SMC4, ZNF142, SFPQ, DDX39A, EXOSC9, DEK, ILF3, DNMT1, RNF138, SRSF1, TRA2B, HMGA1, HADH, ARHGDIA, LBR, CCT5, RFC4, HNRNPK, GPS1, PA2G4, HCFC1, SLC19A1, DCTPP1, EWSR1, ALYREF, PTMA, HMGB1, TOP1, CFLAR, YPEL3, CST3, TMEM59, RGS2, YPEL5, GSN, CYB5R1, PTTG1IP, MIR22HG, PSAP, NEAT1
0.7052	0.794	0.0338	0.0106	0.7496	0.0222	52	NUCKS1, TCOF1, HSP90AA1, WBP11, CAD, WDR76, HNRNPM, PNN, KPNB1, PTGES3, SRSF3, TCERG1, SMC4, ZNF142, SFPQ, DDX39A, EXOSC9, DEK, ILF3, DNMT1, RNF138, SRSF1, TRA2B, HMGA1, HADH, ARHGDIA, LBR, CCT5, RFC4, HNRNPK, GPS1, PA2G4, HCFC1, SLC19A1, DCTPP1, EWSR1, ALYREF, PTMA, HMGB1, TOP1, CFLAR, YPEL3, CST3, TMEM59, RGS2, YPEL5, GSN, CYB5R1, PTTG1IP, MIR22HG, PSAP, NEAT1
0.7045	0.7934	0.0341	0.0107	0.7489	0.0224	53	NUCKS1, TCOF1, HSP90AA1, WBP11, CAD, WDR76, HNRNPM, PNN, KPNB1, PTGES3, SRSF3, TCERG1, SMC4, ZNF142, SFPQ, DDX39A, EXOSC9, DEK, ILF3, DNMT1, RNF138, SRSF1, TRA2B, HMGA1, HADH, ARHGDIA, LBR, CCT5, RFC4, HNRNPK, GPS1, PA2G4, HCFC1, SLC19A1, DCTPP1, EWSR1, ALYREF, PTMA, HMGB1, TOP1, RBM14, CFLAR, YPEL3, CST3, TMEM59, RGS2, YPEL5, GSN, CYB5R1, PTTG1IP, MIR22HG, PSAP, NEAT1
0.7042	0.7935	0.0342	0.0107	0.7488	0.0225	54	NUCKS1, TCOF1, HSP90AA1, WBP11, CAD, WDR76, HNRNPM, PNN, KPNB1, PTGES3, SRSF3, TCERG1, SMC4, ZNF142, SFPQ, DDX39A, EXOSC9, DEK, ILF3, DNMT1, RNF138, SRSF1, TRA2B, ANP32B, HMGA1, HADH, ARHGDIA, LBR, CCT5, RFC4, HNRNPK, GPS1, PA2G4, HCFC1, SLC19A1, DCTPP1, EWSR1, ALYREF, PTMA, HMGB1, TOP1, RBM14, CFLAR, YPEL3, CST3, TMEM59, RGS2, YPEL5, GSN, CYB5R1, PTTG1IP, MIR22HG, PSAP, NEAT1
0.6986	0.794	0.0363	0.0106	0.7463	0.0235	55	PTBP1, NUCKS1, TCOF1, HSP90AA1, WBP11, CAD, WDR76, HNRNPM, PNN, KPNB1, PTGES3, SRSF3, TCERG1, SMC4, ZNF142, SFPQ, DDX39A, EXOSC9, DEK, ILF3, DNMT1, RNF138, SRSF1, TRA2B, ANP32B, HMGA1, HADH, ARHGDIA, LBR, CCT5, RFC4, HNRNPK, GPS1, PA2G4, HCFC1, SLC19A1, DCTPP1, EWSR1, ALYREF, PTMA, HMGB1, TOP1, RBM14, CFLAR, YPEL3, CST3, TMEM59, RGS2, YPEL5, GSN, CYB5R1, PTTG1IP, MIR22HG, PSAP, NEAT1
0.7017	0.8013	0.0351	0.0094	0.7515	0.0223	56	PTBP1, NUCKS1, TCOF1, HSP90AA1, WBP11, CAD, SF3B2, WDR76, HNRNPM, PNN, KPNB1, PTGES3, SRSF3, TCERG1, SMC4, ZNF142, SFPQ, DDX39A, EXOSC9, DEK, ILF3, DNMT1, RNF138, SRSF1, TRA2B, ANP32B, HMGA1, HADH, ARHGDIA, LBR, CCT5, RFC4, HNRNPK, GPS1, PA2G4, HCFC1, SLC19A1, DCTPP1, EWSR1, ALYREF, PTMA, HMGB1, TOP1, RBM14, CFLAR, YPEL3, CST3, TMEM59, RGS2, YPEL5, GSN, CYB5R1, PTTG1IP, MIR22HG, PSAP, NEAT1
0.7063	0.8044	0.0334	0.0089	0.7554	0.0212	57	PTBP1, NUCKS1, TCOF1, HSP90AA1, WBP11, CAD, SF3B2, WDR76, HNRNPM, PNN, KPNB1, PTGES3, SRSF3, TCERG1, SMC4, ZNF142, SFPQ, DDX39A, EXOSC9, DEK, ILF3, DNMT1, RNF138, SRSF1, TRA2B, ANP32B, HMGA1, HADH, ARHGDIA, LBR, CCT5, GMPS, RFC4, HNRNPK, GPS1, PA2G4, HCFC1, SLC19A1, DCTPP1, EWSR1, ALYREF, PTMA, HMGB1, TOP1, RBM14, CFLAR, YPEL3, CST3, TMEM59, RGS2, YPEL5, GSN, CYB5R1, PTTG1IP, MIR22HG, PSAP, NEAT1
0.7113	0.8138	0.0317	0.0076	0.7625	0.0196	58	PTBP1, NUCKS1, TCOF1, SNRPA, HSP90AA1, WBP11, CAD, SF3B2, WDR76, HNRNPM, PNN, KPNB1, PTGES3, SRSF3, TCERG1, SMC4, ZNF142, SFPQ, DDX39A, EXOSC9, DEK, ILF3, DNMT1, RNF138, SRSF1, TRA2B, ANP32B, HMGA1, HADH, ARHGDIA, LBR, CCT5, GMPS, RFC4, HNRNPK, GPS1, PA2G4, HCFC1, SLC19A1, DCTPP1, EWSR1, ALYREF, PTMA, HMGB1, TOP1, RBM14, CFLAR, YPEL3, CST3, TMEM59, RGS2, YPEL5, GSN, CYB5R1, PTTG1IP, MIR22HG, PSAP…
0.7111	0.8117	0.0317	0.0079	0.7614	0.0198	59	PTBP1, NUCKS1, TCOF1, SNRPA, HSP90AA1, WBP11, CAD, SF3B2, WDR76, HNRNPM, PNN, KPNB1, PTGES3, SRSF3, TCERG1, SMC4, ZNF142, SFPQ, DDX39A, EXOSC9, DEK, ILF3, DNMT1, RNF138, SRSF1, TRA2B, ANP32B, HMGA1, HADH, ARHGDIA, LBR, CCT5, HNRNPU, GMPS, RFC4, HNRNPK, GPS1, PA2G4, HCFC1, SLC19A1, DCTPP1, EWSR1, ALYREF, PTMA, HMGB1, TOP1, RBM14, CFLAR, YPEL3, CST3, TMEM59, RGS2, YPEL5, GSN, CYB5R1, PTTG1IP, MIR22…
0.7079	0.8136	0.0329	0.0076	0.7607	0.0202	60	PTBP1, NUCKS1, TCOF1, SNRPA, HSP90AA1, WBP11, CAD, SF3B2, WDR76, HNRNPM, PNN, KPNB1, PTGES3, SRSF3, TCERG1, SMC4, ZNF142, SFPQ, DDX39A, EXOSC9, DEK, DUT, ILF3, DNMT1, RNF138, SRSF1, TRA2B, ANP32B, HMGA1, HADH, ARHGDIA, LBR, CCT5, HNRNPU, GMPS, RFC4, HNRNPK, GPS1, PA2G4, HCFC1, SLC19A1, DCTPP1, EWSR1, ALYREF, PTMA, HMGB1, TOP1, RBM14, CFLAR, YPEL3, CST3, TMEM59, RGS2, YPEL5, GSN, CYB5R1, PTTG1IP, …
0.7107	0.8233	0.0319	0.0064	0.767	0.0191	61	PTBP1, NUCKS1, TCOF1, SNRPA, HSP90AA1, WBP11, CAD, SF3B2, WDR76, HNRNPM, PNN, KPNB1, PTGES3, SRSF3, TCERG1, SMC4, ZNF142, SFPQ, DDX39A, EXOSC9, DEK, DUT, ILF3, DNMT1, RNF138, SRSF1, TRA2B, ANP32B, HMGA1, HADH, ARHGDIA, LBR, CCT5, HNRNPU, GMPS, RFC4, HNRNPK, GPS1, PA2G4, HCFC1, SLC19A1, RAD23A, DCTPP1, EWSR1, ALYREF, PTMA, HMGB1, TOP1, RBM14, CFLAR, YPEL3, CST3, TMEM59, RGS2, YPEL5, GSN, CYB5R1, P…
0.7109	0.8222	0.0318	0.0065	0.7666	0.0192	62	PTBP1, NUCKS1, TCOF1, SNRPA, HSP90AA1, WBP11, CAD, SF3B2, WDR76, HSP90AB1, HNRNPM, PNN, KPNB1, PTGES3, SRSF3, TCERG1, SMC4, ZNF142, SFPQ, DDX39A, EXOSC9, DEK, DUT, ILF3, DNMT1, RNF138, SRSF1, TRA2B, ANP32B, HMGA1, HADH, ARHGDIA, LBR, CCT5, HNRNPU, GMPS, RFC4, HNRNPK, GPS1, PA2G4, HCFC1, SLC19A1, RAD23A, DCTPP1, EWSR1, ALYREF, PTMA, HMGB1, TOP1, RBM14, CFLAR, YPEL3, CST3, TMEM59, RGS2, YPEL5, GSN,…
0.7083	0.8148	0.0327	0.0075	0.7615	0.0201	63	PTBP1, NUCKS1, TCOF1, SNRPA, HSP90AA1, WBP11, CAD, SF3B2, WDR76, HSP90AB1, HNRNPM, PNN, KPNB1, LRRC59, PTGES3, SRSF3, TCERG1, SMC4, ZNF142, SFPQ, DDX39A, EXOSC9, DEK, DUT, ILF3, DNMT1, RNF138, SRSF1, TRA2B, ANP32B, HMGA1, HADH, ARHGDIA, LBR, CCT5, HNRNPU, GMPS, RFC4, HNRNPK, GPS1, PA2G4, HCFC1, SLC19A1, RAD23A, DCTPP1, EWSR1, ALYREF, PTMA, HMGB1, TOP1, RBM14, CFLAR, YPEL3, CST3, TMEM59, RGS2, YPE…
0.6965	0.8067	0.0371	0.0086	0.7516	0.0229	64	PTBP1, NUCKS1, TCOF1, SNRPA, HSP90AA1, WBP11, CAD, SF3B2, WDR76, HSP90AB1, HNRNPM, PNN, KPNB1, LRRC59, PTGES3, SRSF3, TCERG1, SMC4, ZNF142, SFPQ, DDX39A, EXOSC9, DEK, DUT, ILF3, DNMT1, RNF138, SRSF1, TRA2B, ANP32B, HMGA1, HADH, ARHGDIA, LBR, CCT5, DLAT, HNRNPU, GMPS, RFC4, HNRNPK, GPS1, PA2G4, HCFC1, SLC19A1, RAD23A, DCTPP1, EWSR1, ALYREF, PTMA, HMGB1, TOP1, RBM14, CFLAR, YPEL3, CST3, TMEM59, RGS…
0.7013	0.8087	0.0353	0.0083	0.755	0.0218	65	PTBP1, NUCKS1, TCOF1, SNRPA, HSP90AA1, WBP11, CAD, SF3B2, WDR76, HSP90AB1, HNRNPM, PNN, KPNB1, LRRC59, PTGES3, SRSF3, TCERG1, SMC4, ZNF142, SFPQ, DDX39A, EXOSC9, DEK, DUT, ILF3, DNMT1, RNF138, SRSF1, TRA2B, ANP32B, HMGA1, HADH, ARHGDIA, LBR, SSRP1, CCT5, DLAT, HNRNPU, GMPS, RFC4, HNRNPK, GPS1, PA2G4, HCFC1, SLC19A1, RAD23A, DCTPP1, EWSR1, ALYREF, PTMA, HMGB1, TOP1, RBM14, CFLAR, YPEL3, CST3, TMEM…
0.6959	0.811	0.0373	0.008	0.7535	0.0227	66	PTBP1, NUCKS1, TCOF1, SNRPA, HSP90AA1, WBP11, CAD, SF3B2, WDR76, HSP90AB1, HNRNPM, SMARCB1, PNN, KPNB1, LRRC59, PTGES3, SRSF3, TCERG1, SMC4, ZNF142, SFPQ, DDX39A, EXOSC9, DEK, DUT, ILF3, DNMT1, RNF138, SRSF1, TRA2B, ANP32B, HMGA1, HADH, ARHGDIA, LBR, SSRP1, CCT5, DLAT, HNRNPU, GMPS, RFC4, HNRNPK, GPS1, PA2G4, HCFC1, SLC19A1, RAD23A, DCTPP1, EWSR1, ALYREF, PTMA, HMGB1, TOP1, RBM14, CFLAR, YPEL3, C…
0.6984	0.8152	0.0364	0.0074	0.7568	0.0219	67	PTBP1, NUCKS1, TCOF1, SNRPA, HSP90AA1, WBP11, CAD, SF3B2, WDR76, HSP90AB1, HNRNPM, SMARCB1, PNN, KPNB1, LRRC59, PTGES3, SRSF3, TCERG1, SMC4, ZNF142, SFPQ, DDX39A, EXOSC9, DEK, DUT, ILF3, DNMT1, RNF138, SRSF1, TRA2B, ANP32B, HMGA1, HADH, ARHGDIA, LBR, SSRP1, CCT5, DLAT, HNRNPU, RRP1, GMPS, RFC4, HNRNPK, GPS1, PA2G4, HCFC1, SLC19A1, RAD23A, DCTPP1, EWSR1, ALYREF, PTMA, HMGB1, TOP1, RBM14, CFLAR, YP…
0.6967	0.8182	0.037	0.007	0.7575	0.022	68	PTBP1, NUCKS1, TCOF1, SNRPA, HSP90AA1, WBP11, CAD, SF3B2, WDR76, HSP90AB1, HNRNPM, SMARCB1, PNN, KPNB1, LRRC59, PTGES3, SRSF3, TCERG1, SMC4, ZNF142, SFPQ, DDX39A, EXOSC9, DEK, DUT, ILF3, DNMT1, RNF138, SRSF1, TRA2B, SMPD4, ANP32B, HMGA1, HADH, ARHGDIA, LBR, SSRP1, CCT5, DLAT, HNRNPU, RRP1, GMPS, RFC4, HNRNPK, GPS1, PA2G4, HCFC1, SLC19A1, RAD23A, DCTPP1, EWSR1, ALYREF, PTMA, HMGB1, TOP1, RBM14, CF…
0.7007	0.8159	0.0355	0.0073	0.7583	0.0214	69	PTBP1, NUCKS1, TCOF1, SNRPA, HSP90AA1, WBP11, CAD, SF3B2, WDR76, HSP90AB1, HNRNPM, SMARCB1, PNN, KPNB1, LRRC59, PTGES3, SRSF3, TCERG1, SMC4, ZNF142, SFPQ, DDX39A, EXOSC9, DEK, DUT, ILF3, DNMT1, RNF138, SRSF1, TRA2B, SMPD4, ANP32B, HMGA1, HADH, ARHGDIA, LBR, SSRP1, CCT5, DLAT, HNRNPU, RRP1, GMPS, RFC4, HNRNPK, GPS1, PA2G4, HCFC1, SLC19A1, RAD23A, DCTPP1, EWSR1, ALYREF, PTMA, HMGB1, MCMBP, TOP1, RB…
0.7026	0.8218	0.0348	0.0066	0.7622	0.0207	70	PTBP1, NUCKS1, TCOF1, SNRPA, HSP90AA1, WBP11, CAD, SF3B2, WDR76, HSP90AB1, HNRNPM, SMARCB1, PNN, NPRL3, KPNB1, LRRC59, PTGES3, SRSF3, TCERG1, SMC4, ZNF142, SFPQ, DDX39A, EXOSC9, DEK, DUT, ILF3, DNMT1, RNF138, SRSF1, TRA2B, SMPD4, ANP32B, HMGA1, HADH, ARHGDIA, LBR, SSRP1, CCT5, DLAT, HNRNPU, RRP1, GMPS, RFC4, HNRNPK, GPS1, PA2G4, HCFC1, SLC19A1, RAD23A, DCTPP1, EWSR1, ALYREF, PTMA, HMGB1, MCMBP, T…
0.6999	0.8141	0.0358	0.0076	0.757	0.0217	71	PTBP1, MPHOSPH9, NUCKS1, TCOF1, SNRPA, HSP90AA1, WBP11, CAD, SF3B2, WDR76, HSP90AB1, HNRNPM, SMARCB1, PNN, NPRL3, KPNB1, LRRC59, PTGES3, SRSF3, TCERG1, SMC4, ZNF142, SFPQ, DDX39A, EXOSC9, DEK, DUT, ILF3, DNMT1, RNF138, SRSF1, TRA2B, SMPD4, ANP32B, HMGA1, HADH, ARHGDIA, LBR, SSRP1, CCT5, DLAT, HNRNPU, RRP1, GMPS, RFC4, HNRNPK, GPS1, PA2G4, HCFC1, SLC19A1, RAD23A, DCTPP1, EWSR1, ALYREF, PTMA, HMGB1…
0.6921	0.8078	0.0389	0.0084	0.75	0.0236	72	PTBP1, MPHOSPH9, NUCKS1, TCOF1, SNRPA, HSP90AA1, WBP11, CAD, SF3B2, WDR76, HSP90AB1, HNRNPM, SMARCB1, PNN, NPRL3, KPNB1, LRRC59, PTGES3, SRSF3, TCERG1, SMC4, ZNF142, SFPQ, DDX39A, EXOSC9, DEK, DUT, ILF3, DNMT1, RNF138, SRSF1, TRA2B, SMPD4, ANP32B, HMGA1, HADH, ARHGDIA, LBR, SSRP1, CCT5, DLAT, HNRNPU, RRP1, GMPS, RFC4, HNRNPK, GPS1, PA2G4, HCFC1, SLC19A1, RAD23A, DCTPP1, EWSR1, ALYREF, PTMA, HMGB1…
0.696	0.8067	0.0373	0.0086	0.7513	0.023	73	PTBP1, MPHOSPH9, NUCKS1, TCOF1, SNRPA, HSP90AA1, WBP11, CAD, SF3B2, WDR76, HSP90AB1, HNRNPM, SMARCB1, PNN, NPRL3, KPNB1, LRRC59, PTGES3, SRSF3, TCERG1, SMC4, ZNF142, SFPQ, DDX39A, EXOSC9, DEK, DUT, ILF3, DNMT1, RNF138, SRSF1, TRA2B, SMPD4, ANP32B, HMGA1, HADH, ARHGDIA, LBR, SSRP1, CCT5, DLAT, HNRNPU, RRP1, GMPS, RFC4, HNRNPK, USP39, GPS1, PA2G4, HCFC1, SLC19A1, RAD23A, DCTPP1, EWSR1, ALYREF, PTMA…
0.6902	0.8037	0.0396	0.0091	0.7469	0.0243	74	PTBP1, MPHOSPH9, NUCKS1, TCOF1, SNRPA, HSP90AA1, WBP11, CAD, SF3B2, WDR76, HSP90AB1, HNRNPM, SMARCB1, PNN, NPRL3, KPNB1, CBX1, LRRC59, PTGES3, SRSF3, TCERG1, SMC4, ZNF142, SFPQ, DDX39A, EXOSC9, DEK, DUT, ILF3, DNMT1, RNF138, SRSF1, TRA2B, SMPD4, ANP32B, HMGA1, HADH, ARHGDIA, LBR, SSRP1, CCT5, DLAT, HNRNPU, RRP1, GMPS, RFC4, HNRNPK, USP39, GPS1, PA2G4, HCFC1, SLC19A1, RAD23A, DCTPP1, EWSR1, ALYREF…
0.6936	0.8057	0.0382	0.0088	0.7496	0.0235	75	PTBP1, MPHOSPH9, NUCKS1, TCOF1, SNRPA, HSP90AA1, WBP11, CAD, SF3B2, WDR76, HSP90AB1, HNRNPM, SMARCB1, PNN, NPRL3, KPNB1, CBX1, LRRC59, PTGES3, CPSF6, SRSF3, TCERG1, SMC4, ZNF142, SFPQ, DDX39A, EXOSC9, DEK, DUT, ILF3, DNMT1, RNF138, SRSF1, TRA2B, SMPD4, ANP32B, HMGA1, HADH, ARHGDIA, LBR, SSRP1, CCT5, DLAT, HNRNPU, RRP1, GMPS, RFC4, HNRNPK, USP39, GPS1, PA2G4, HCFC1, SLC19A1, RAD23A, DCTPP1, EWSR1,…
0.7086	0.8039	0.0326	0.009	0.7563	0.0208	76	PTBP1, MPHOSPH9, NUCKS1, TCOF1, SNRPA, HSP90AA1, WBP11, CAD, SF3B2, WDR76, HSP90AB1, HNRNPM, SMARCB1, PNN, NPRL3, KPNB1, CBX1, LRRC59, PTGES3, CPSF6, SRSF3, TCERG1, SMC4, ZNF142, SFPQ, DDX39A, EXOSC9, DEK, DUT, ILF3, DNMT1, RNF138, SRSF1, TRA2B, SMPD4, ANP32B, HMGA1, HADH, ARHGDIA, LBR, SSRP1, CCT5, DLAT, HNRNPU, RRP1, GMPS, RFC4, HNRNPK, USP39, GPS1, PA2G4, HCFC1, SLC19A1, RAD23A, DCTPP1, EWSR1,…
0.7069	0.8	0.0332	0.0096	0.7535	0.0214	77	PTBP1, MPHOSPH9, NUCKS1, TCOF1, SNRPA, HSP90AA1, WBP11, CAD, SF3B2, WDR76, HSP90AB1, HNRNPM, SMARCB1, PNN, NPRL3, KPNB1, CBX1, LRRC59, PTGES3, CPSF6, SRSF3, TCERG1, SMC4, ZNF142, SFPQ, DDX39A, EXOSC9, DEK, DUT, ILF3, DNMT1, RNF138, SRSF1, TRA2B, SMPD4, ANP32B, HMGA1, HADH, ARHGDIA, PARP1, LBR, SSRP1, CCT5, DLAT, HNRNPU, RRP1, GMPS, RFC4, HNRNPK, USP39, GPS1, PA2G4, HCFC1, SLC19A1, RAD23A, DCTPP1,…
0.6989	0.7931	0.0362	0.0108	0.746	0.0235	78	PTBP1, MPHOSPH9, NUCKS1, TCOF1, SNRPA, HSP90AA1, WBP11, CAD, SF3B2, WDR76, HSP90AB1, HNRNPM, SMARCB1, PNN, RBBP7, NPRL3, KPNB1, CBX1, LRRC59, PTGES3, CPSF6, SRSF3, TCERG1, SMC4, ZNF142, SFPQ, DDX39A, EXOSC9, DEK, DUT, ILF3, DNMT1, RNF138, SRSF1, TRA2B, SMPD4, ANP32B, HMGA1, HADH, ARHGDIA, PARP1, LBR, SSRP1, CCT5, DLAT, HNRNPU, RRP1, GMPS, RFC4, HNRNPK, USP39, GPS1, PA2G4, HCFC1, SLC19A1, RAD23A, …
0.6971	0.7972	0.0369	0.0101	0.7471	0.0235	79	PTBP1, MPHOSPH9, NUCKS1, TCOF1, SNRPA, HSP90AA1, WBP11, CAD, SF3B2, WDR76, HSP90AB1, HNRNPM, SMARCB1, PNN, RBBP7, NPRL3, KPNB1, CBX1, LRRC59, PTGES3, CPSF6, SRSF3, TCERG1, SMC4, ZNF142, SFPQ, DDX39A, EXOSC9, DEK, DUT, ILF3, DNMT1, NASP, RNF138, SRSF1, TRA2B, SMPD4, ANP32B, HMGA1, HADH, ARHGDIA, PARP1, LBR, SSRP1, CCT5, DLAT, HNRNPU, RRP1, GMPS, RFC4, HNRNPK, USP39, GPS1, PA2G4, HCFC1, SLC19A1, RA…
0.6962	0.7906	0.0372	0.0112	0.7434	0.0242	80	PTBP1, MPHOSPH9, NUCKS1, TCOF1, SNRPA, HSP90AA1, WBP11, CAD, SF3B2, WDR76, HSP90AB1, HNRNPM, SMARCB1, PNN, RBBP7, NPRL3, KPNB1, CBX1, LRRC59, TMEM97, PTGES3, CPSF6, SRSF3, TCERG1, SMC4, ZNF142, SFPQ, DDX39A, EXOSC9, DEK, DUT, ILF3, DNMT1, NASP, RNF138, SRSF1, TRA2B, SMPD4, ANP32B, HMGA1, HADH, ARHGDIA, PARP1, LBR, SSRP1, CCT5, DLAT, HNRNPU, RRP1, GMPS, RFC4, HNRNPK, USP39, GPS1, PA2G4, HCFC1, SLC…
0.6971	0.7959	0.0369	0.0103	0.7465	0.0236	81	PTBP1, MPHOSPH9, NUCKS1, TCOF1, SNRPA, HSP90AA1, WBP11, CAD, SF3B2, WDR76, HSP90AB1, HNRNPM, SMARCB1, PNN, RBBP7, NPRL3, KPNB1, CBX1, LRRC59, TMEM97, PTGES3, CPSF6, SRSF3, TCERG1, SMC4, ZNF142, SFPQ, DDX39A, EXOSC9, DEK, DUT, ILF3, DNMT1, NASP, SRRM1, RNF138, SRSF1, TRA2B, SMPD4, ANP32B, HMGA1, HADH, ARHGDIA, PARP1, LBR, SSRP1, CCT5, DLAT, HNRNPU, RRP1, GMPS, RFC4, HNRNPK, USP39, GPS1, PA2G4, HCF…
0.6967	0.7963	0.037	0.0102	0.7465	0.0236	82	PTBP1, MPHOSPH9, NUCKS1, TCOF1, SNRPA, HSP90AA1, WBP11, CAD, SF3B2, WDR76, HSP90AB1, HNRNPM, SMARCB1, PNN, RBBP7, NPRL3, KPNB1, CBX1, LRRC59, TMEM97, PTGES3, CPSF6, SRSF3, TCERG1, SMC4, ZNF142, SFPQ, DDX39A, EXOSC9, DEK, DUT, ILF3, DNMT1, NASP, SRRM1, RNF138, SRSF1, TRA2B, SMPD4, ANP32B, HMGA1, HADH, ARHGDIA, PARP1, LBR, SSRP1, CCT5, DLAT, HNRNPU, RRP1, GMPS, RFC4, PSIP1, HNRNPK, USP39, GPS1, PA2…
0.6987	0.7951	0.0363	0.0104	0.7469	0.0233	83	PTBP1, MPHOSPH9, NUCKS1, TCOF1, SNRPA, HSP90AA1, WBP11, CAD, SF3B2, WDR76, HSP90AB1, HNRNPM, SMARCB1, PNN, RBBP7, NPRL3, KPNB1, CBX1, LRRC59, TMEM97, PTGES3, CPSF6, SRSF3, TCERG1, SMC4, ZNF142, SFPQ, DDX39A, EXOSC9, DEK, DUT, ILF3, DNMT1, NASP, SRRM1, RNF138, SRSF1, TRA2B, SMPD4, ANP32B, HMGA1, HADH, ARHGDIA, PARP1, LBR, SSRP1, CCT5, DLAT, HNRNPU, RRP1B, RRP1, GMPS, RFC4, PSIP1, HNRNPK, USP39, GP…
0.6988	0.7976	0.0362	0.01	0.7482	0.0231	84	PTBP1, MPHOSPH9, NUCKS1, TCOF1, SNRPA, HSP90AA1, WBP11, CAD, SF3B2, WDR76, NUP188, HSP90AB1, HNRNPM, SMARCB1, PNN, RBBP7, NPRL3, KPNB1, CBX1, LRRC59, TMEM97, PTGES3, CPSF6, SRSF3, TCERG1, SMC4, ZNF142, SFPQ, DDX39A, EXOSC9, DEK, DUT, ILF3, DNMT1, NASP, SRRM1, RNF138, SRSF1, TRA2B, SMPD4, ANP32B, HMGA1, HADH, ARHGDIA, PARP1, LBR, SSRP1, CCT5, DLAT, HNRNPU, RRP1B, RRP1, GMPS, RFC4, PSIP1, HNRNPK, U…
0.7038	0.793	0.0343	0.0108	0.7484	0.0226	85	PTBP1, MPHOSPH9, NUCKS1, TCOF1, SNRPA, HSP90AA1, WBP11, CAD, SF3B2, WDR76, NUP188, HSP90AB1, HNRNPM, SMARCB1, PNN, RBBP7, NPRL3, KPNB1, CBX1, LRRC59, TMEM97, PTGES3, CPSF6, SRSF3, TCERG1, SMC4, ZNF142, SFPQ, DDX39A, EXOSC9, DEK, DUT, ILF3, DNMT1, NASP, SRRM1, RNF138, SRSF1, TRA2B, SMPD4, ANP32B, HMGA1, HADH, ARHGDIA, PARP1, LBR, SSRP1, CCT5, DLAT, HNRNPU, RRP1B, RRP1, GMPS, RFC4, PSIP1, HNRNPK, D…
0.7068	0.7977	0.0333	0.01	0.7523	0.0216	86	PTBP1, MPHOSPH9, NUCKS1, TCOF1, SNRPA, HSP90AA1, WBP11, CAD, SF3B2, WDR76, NUP188, HSP90AB1, HNRNPM, SMARCB1, PNN, RBBP7, NPRL3, KPNB1, CBX1, LRRC59, TMEM97, PTGES3, CPSF6, SRSF3, TCERG1, SMC4, ZNF142, SFPQ, PROSER1, DDX39A, EXOSC9, DEK, DUT, ILF3, DNMT1, NASP, SRRM1, RNF138, SRSF1, TRA2B, SMPD4, ANP32B, HMGA1, HADH, ARHGDIA, PARP1, LBR, SSRP1, CCT5, DLAT, HNRNPU, RRP1B, RRP1, GMPS, RFC4, PSIP1, …
0.7031	0.7967	0.0346	0.0102	0.7499	0.0224	87	PTBP1, MPHOSPH9, NUCKS1, TCOF1, SNRPA, HSP90AA1, WBP11, CAD, SF3B2, WDR76, NUP188, HSP90AB1, HNRNPM, SMARCB1, PNN, RBBP7, NPRL3, KPNB1, CBX1, LRRC59, TMEM97, PTGES3, CPSF6, SRSF3, TCERG1, SMC4, ZNF142, SFPQ, PROSER1, DDX39A, EXOSC9, DEK, DUT, ILF3, DNMT1, NASP, SRRM1, RNF138, SRSF1, TRA2B, SMPD4, ANP32B, HMGA1, HADH, ARHGDIA, PRCC, PARP1, LBR, SSRP1, CCT5, DLAT, HNRNPU, RRP1B, RRP1, GMPS, RFC4, P…
0.7065	0.7989	0.0334	0.0098	0.7527	0.0216	88	PTBP1, MPHOSPH9, NUCKS1, TCOF1, SNRPA, HSP90AA1, WBP11, CAD, SF3B2, WDR76, NUP188, HSP90AB1, HNRNPM, SMARCB1, PNN, RBBP7, NPRL3, KPNB1, CBX1, LRRC59, TMEM97, PTGES3, CPSF6, SRSF3, TCERG1, SMC4, ZNF142, SFPQ, PROSER1, DDX39A, EXOSC9, DEK, DUT, ILF3, DNMT1, NASP, SRRM1, RNF138, SRSF1, TRA2B, SMPD4, ANP32B, HMGA1, HADH, ARHGDIA, PRCC, PARP1, LBR, SSRP1, CCT5, DLAT, HNRNPU, RRP1B, RRP1, GMPS, RFC4, P…
0.707	0.7943	0.0332	0.0106	0.7507	0.0219	89	PTBP1, MPHOSPH9, NUCKS1, TCOF1, SNRPA, HSP90AA1, WBP11, CAD, SF3B2, WDR76, NUP188, HSP90AB1, HNRNPM, SMARCB1, PNN, RBBP7, NPRL3, KPNB1, CBX1, LRRC59, TMEM97, PTGES3, CPSF6, SRSF3, TCERG1, SMC4, ZNF142, SFPQ, PROSER1, DDX39A, EXOSC9, DEK, DUT, ILF3, DNMT1, NASP, SRRM1, RNF138, SRSF1, TRA2B, SMPD4, ANP32B, HMGA1, HADH, ARHGDIA, PRCC, PARP1, LBR, SSRP1, CCT5, DLAT, HNRNPU, RRP1B, RRP1, GMPS, RFC4, P…
0.7017	0.7928	0.0351	0.0108	0.7472	0.023	90	PTBP1, MPHOSPH9, NUCKS1, TCOF1, SNRPA, HSP90AA1, WBP11, CAD, SF3B2, WDR76, NUP188, HSP90AB1, HNRNPM, SMARCB1, PNN, RBBP7, NPRL3, KPNB1, CBX1, LRRC59, TMEM97, PTGES3, CPSF6, SRSF3, TCERG1, SMC4, ZNF142, SFPQ, PROSER1, DDX39A, EXOSC9, DEK, DUT, ILF3, DNMT1, NASP, SRRM1, RNF138, SRSF1, TRA2B, SMPD4, ANP32B, HMGA1, HADH, ARHGDIA, PRCC, PARP1, LBR, SSRP1, CCT5, DLAT, HNRNPU, LARP1, RRP1B, RRP1, GMPS, …
0.702	0.7968	0.035	0.0101	0.7494	0.0226	91	PTBP1, MPHOSPH9, NUCKS1, TCOF1, SNRPA, HSP90AA1, WBP11, CAD, SF3B2, WDR76, NUP188, HSP90AB1, HNRNPM, SMARCB1, PNN, RBBP7, NPRL3, KPNB1, CBX1, LRRC59, TMEM97, PTGES3, CPSF6, SRSF3, TCERG1, SMC4, ZNF142, SFPQ, STMN1, PROSER1, DDX39A, EXOSC9, DEK, DUT, ILF3, DNMT1, NASP, SRRM1, RNF138, SRSF1, TRA2B, SMPD4, ANP32B, HMGA1, HADH, ARHGDIA, PRCC, PARP1, LBR, SSRP1, CCT5, DLAT, HNRNPU, LARP1, RRP1B, RRP1,…
0.7036	0.7922	0.0344	0.0109	0.7479	0.0227	92	PTBP1, MPHOSPH9, NUCKS1, TCOF1, SNRPA, HSP90AA1, WBP11, CAD, SF3B2, WDR76, NUP188, HSP90AB1, HNRNPM, SMARCB1, PNN, RBBP7, NPRL3, KPNB1, CBX1, LRRC59, TMEM97, PTGES3, CPSF6, SRSF3, TCERG1, SMC4, ZNF142, SFPQ, STMN1, PROSER1, DDX39A, EXOSC9, DEK, DUT, ILF3, DNMT1, NASP, SRRM1, RNF138, SRSF1, TRA2B, SMPD4, ANP32B, HMGA1, HADH, ARHGDIA, PRCC, PARP1, LBR, SSRP1, CCT5, DLAT, HNRNPU, LARP1, RRP1B, RRP1,…
0.7016	0.7908	0.0352	0.0112	0.7462	0.0232	93	PTBP1, MPHOSPH9, NUCKS1, TCOF1, SNRPA, HSP90AA1, WBP11, CAD, SF3B2, WDR76, NUP188, HSP90AB1, HNRNPM, SMARCB1, PNN, RBBP7, NPRL3, KPNB1, CBX1, LRRC59, TMEM97, PTGES3, CPSF6, SRSF3, TCERG1, SMC4, ZNF142, SFPQ, STMN1, PROSER1, DDX39A, EXOSC9, DEK, DUT, ILF3, DNMT1, NASP, SRRM1, RNF138, SRSF1, TRA2B, SMPD4, ANP32B, HMGA1, HADH, ARHGDIA, PRCC, ILF2, PARP1, LBR, SSRP1, CCT5, DLAT, HNRNPU, LARP1, RRP1B,…
0.698	0.7899	0.0365	0.0113	0.744	0.0239	94	PTBP1, MPHOSPH9, NUCKS1, TCOF1, SNRPA, HSP90AA1, WBP11, CAD, SF3B2, WDR76, NUP188, HSP90AB1, HNRNPM, SMARCB1, PNN, RBBP7, NPRL3, SGTA, KPNB1, CBX1, LRRC59, TMEM97, PTGES3, CPSF6, SRSF3, TCERG1, SMC4, ZNF142, SFPQ, STMN1, PROSER1, DDX39A, EXOSC9, DEK, DUT, ILF3, DNMT1, NASP, SRRM1, RNF138, SRSF1, TRA2B, SMPD4, ANP32B, HMGA1, HADH, ARHGDIA, PRCC, ILF2, PARP1, LBR, SSRP1, CCT5, DLAT, HNRNPU, LARP1, …
0.7023	0.7986	0.0349	0.0098	0.7505	0.0224	95	PTBP1, MPHOSPH9, NUCKS1, TCOF1, SNRPA, HSP90AA1, WBP11, CAD, SF3B2, WDR76, NUP188, HSP90AB1, HNRNPM, SMARCB1, PNN, RBBP7, NPRL3, SGTA, KPNB1, CBX1, LRRC59, TMEM97, PTGES3, CPSF6, SRSF3, TCERG1, SMC4, ZNF142, SFPQ, STMN1, PROSER1, DDX39A, EXOSC9, DEK, DUT, ILF3, DNMT1, NASP, SRRM1, RNF138, SRSF1, TRA2B, SMPD4, ANP32B, HMGA1, HADH, ARHGDIA, PRCC, ILF2, PARP1, LBR, SSRP1, CCT5, DLAT, HNRNPU, LARP1, …
0.6953	0.794	0.0376	0.0106	0.7447	0.0241	96	PTBP1, MPHOSPH9, NUCKS1, TCOF1, SNRPA, HSP90AA1, WBP11, CAD, SF3B2, WDR76, NUP188, HSP90AB1, HNRNPM, SMARCB1, PNN, RBBP7, NPRL3, SGTA, KPNB1, CBX1, LRRC59, TMEM97, PTGES3, CPSF6, SRSF3, TCERG1, SMC4, ZNF142, SFPQ, STMN1, PROSER1, DDX39A, EXOSC9, USP22, DEK, DUT, ILF3, DNMT1, NASP, SRRM1, RNF138, SRSF1, TRA2B, SMPD4, ANP32B, HMGA1, HADH, ARHGDIA, PRCC, ILF2, PARP1, LBR, SSRP1, CCT5, DLAT, HNRNPU, …
0.6944	0.7954	0.0379	0.0104	0.7449	0.0241	97	PTBP1, MPHOSPH9, NUCKS1, TCOF1, SNRPA, HSP90AA1, WBP11, CAD, SF3B2, WDR76, NUP188, HSP90AB1, HNRNPM, SMARCB1, PNN, RBBP7, NPRL3, SGTA, KPNB1, CBX1, LRRC59, TMEM97, PTGES3, CPSF6, SRSF3, TCERG1, SMC4, ZNF142, SFPQ, STMN1, PROSER1, DDX39A, EXOSC9, USP22, DEK, DUT, ILF3, DNMT1, NASP, SRRM1, RNF138, SRSF1, TRA2B, SMPD4, ANP32B, HMGA1, MDC1, HADH, ARHGDIA, PRCC, ILF2, PARP1, LBR, SSRP1, CCT5, DLAT, HN…
0.6985	0.7995	0.0364	0.0097	0.749	0.023	98	PTBP1, MPHOSPH9, NUCKS1, TCOF1, SNRPA, HSP90AA1, WBP11, CAD, SF3B2, WDR76, NUP188, HSP90AB1, HNRNPM, SMARCB1, PNN, RBBP7, NPRL3, SGTA, KPNB1, CBX1, LRRC59, TMEM97, PRPF19, PTGES3, CPSF6, SRSF3, TCERG1, SMC4, ZNF142, SFPQ, STMN1, PROSER1, DDX39A, EXOSC9, USP22, DEK, DUT, ILF3, DNMT1, NASP, SRRM1, RNF138, SRSF1, TRA2B, SMPD4, ANP32B, HMGA1, MDC1, HADH, ARHGDIA, PRCC, ILF2, PARP1, LBR, SSRP1, CCT5, …
0.6958	0.7999	0.0374	0.0097	0.7478	0.0235	99	PTBP1, MPHOSPH9, NUCKS1, TCOF1, SNRPA, HSP90AA1, WBP11, CAD, SF3B2, KHSRP, WDR76, NUP188, HSP90AB1, HNRNPM, SMARCB1, PNN, RBBP7, NPRL3, SGTA, KPNB1, CBX1, LRRC59, TMEM97, PRPF19, PTGES3, CPSF6, SRSF3, TCERG1, SMC4, ZNF142, SFPQ, STMN1, PROSER1, DDX39A, EXOSC9, USP22, DEK, DUT, ILF3, DNMT1, NASP, SRRM1, RNF138, SRSF1, TRA2B, SMPD4, ANP32B, HMGA1, MDC1, HADH, ARHGDIA, PRCC, ILF2, PARP1, LBR, SSRP1,…
0.6956	0.8006	0.0374	0.0095	0.7481	0.0235	100	PTBP1, MPHOSPH9, NUCKS1, TCOF1, SNRPA, HSP90AA1, WBP11, CAD, SF3B2, KHSRP, WDR76, NUP188, HSP90AB1, HNRNPM, SMARCB1, PNN, RBBP7, NPRL3, SGTA, KPNB1, CBX1, LRRC59, TMEM97, PRPF19, PTGES3, CPSF6, SRSF3, TCERG1, SMC4, ZNF142, SFPQ, STMN1, PROSER1, DDX39A, EXOSC9, USP22, DEK, DUT, ILF3, DNMT1, NASP, SRRM1, RNF138, SRSF1, TRA2B, SMPD4, ANP32B, HMGA1, MDC1, HADH, ARHGDIA, PRCC, ILF2, PARP1, LBR, SSRP1,…
0.7054	0.8062	0.0338	0.0087	0.7558	0.0212	101	PTBP1, MPHOSPH9, NUCKS1, TCOF1, SNRPA, HSP90AA1, WBP11, CAD, SF3B2, KHSRP, WDR76, NUP188, HSP90AB1, HNRNPM, SMARCB1, PNN, RBBP7, NPRL3, SGTA, KPNB1, CBX1, LRRC59, TMEM97, PRPF19, PTGES3, CPSF6, SRSF3, TCERG1, SMC4, ZNF142, SFPQ, STMN1, PROSER1, DDX39A, EXOSC9, USP22, DEK, DUT, ILF3, DNMT1, NASP, SRRM1, RNF138, SRSF1, TRA2B, SMPD4, ANP32B, HMGA1, MDC1, HADH, ARHGDIA, PRCC, ILF2, PARP1, LBR, SSRP1,…
0.7084	0.8077	0.0327	0.0085	0.758	0.0206	102	PTBP1, MPHOSPH9, NUCKS1, TCOF1, SNRPA, HSP90AA1, WBP11, CAD, SF3B2, KHSRP, WDR76, NUP188, HSP90AB1, HNRNPM, SMARCB1, PNN, RBBP7, NPRL3, SGTA, KPNB1, CBX1, LRRC59, TMEM97, PRPF19, PTGES3, CPSF6, SRSF3, TCERG1, SMC4, ZNF142, SFPQ, STMN1, PROSER1, DDX39A, EXOSC9, USP22, DEK, DUT, ILF3, DNMT1, NASP, SRRM1, RNF138, SRSF1, TRA2B, SMPD4, ANP32B, HMGA1, MDC1, HADH, ARHGDIA, PRCC, HDGF, ILF2, PARP1, LBR, …
0.7064	0.8082	0.0334	0.0084	0.7573	0.0209	103	PTBP1, MPHOSPH9, NUCKS1, TCOF1, SNRPA, HSP90AA1, WBP11, CAD, SF3B2, KHSRP, WDR76, NUP188, HSP90AB1, HNRNPM, SMARCB1, PNN, RBBP7, NPRL3, SGTA, KPNB1, CBX1, LRRC59, TMEM97, PRPF19, PTGES3, CPSF6, SRSF3, TCERG1, SMC4, ZNF142, SFPQ, STMN1, PROSER1, DDX39A, EXOSC9, USP22, DEK, DUT, ILF3, DNMT1, NASP, SRRM1, RNF138, SRSF1, TRA2B, SMPD4, ANP32B, HMGA1, MDC1, HADH, ARHGDIA, PRCC, HDGF, UBAP2L, ILF2, PARP…
0.7077	0.8107	0.0329	0.008	0.7592	0.0205	104	PTBP1, MPHOSPH9, NUCKS1, TCOF1, SNRPA, HSP90AA1, WBP11, CAD, SF3B2, KHSRP, WDR76, NUP188, HSP90AB1, HNRNPM, SMARCB1, PNN, RBBP7, NPRL3, USP10, SGTA, KPNB1, CBX1, LRRC59, TMEM97, PRPF19, PTGES3, CPSF6, SRSF3, TCERG1, SMC4, ZNF142, SFPQ, STMN1, PROSER1, DDX39A, EXOSC9, USP22, DEK, DUT, ILF3, DNMT1, NASP, SRRM1, RNF138, SRSF1, TRA2B, SMPD4, ANP32B, HMGA1, MDC1, HADH, ARHGDIA, PRCC, HDGF, UBAP2L, ILF…
0.7069	0.8128	0.0332	0.0077	0.7599	0.0205	105	PTBP1, MPHOSPH9, NUCKS1, TCOF1, SNRPA, KIF22, HSP90AA1, WBP11, CAD, SF3B2, KHSRP, WDR76, NUP188, HSP90AB1, HNRNPM, SMARCB1, PNN, RBBP7, NPRL3, USP10, SGTA, KPNB1, CBX1, LRRC59, TMEM97, PRPF19, PTGES3, CPSF6, SRSF3, TCERG1, SMC4, ZNF142, SFPQ, STMN1, PROSER1, DDX39A, EXOSC9, USP22, DEK, DUT, ILF3, DNMT1, NASP, SRRM1, RNF138, SRSF1, TRA2B, SMPD4, ANP32B, HMGA1, MDC1, HADH, ARHGDIA, PRCC, HDGF, UBAP…
0.709	0.8243	0.0325	0.0063	0.7666	0.0194	106	PTBP1, MPHOSPH9, NUCKS1, TCOF1, SNRPA, KIF22, HSP90AA1, WBP11, CAD, SF3B2, KHSRP, WDR76, NUP188, HSP90AB1, HNRNPM, SMARCB1, PNN, RBBP7, NPRL3, USP10, SGTA, KPNB1, CBX1, LRRC59, TMEM97, PRPF19, PTGES3, CPSF6, SRSF3, TCERG1, SMC4, ZNF142, SFPQ, STMN1, PROSER1, DDX39A, EXOSC9, USP22, DEK, DUT, ILF3, DNMT1, NASP, SRRM1, RNF138, SRSF1, TRA2B, SMPD4, ANP32B, HMGA1, MDC1, HADH, ARHGDIA, PRCC, HDGF, UBAP…
0.7154	0.8278	0.0303	0.0059	0.7716	0.0181	107	PTBP1, MPHOSPH9, NUCKS1, TCOF1, SNRPA, KIF22, HSP90AA1, WBP11, CAD, SF3B2, KHSRP, WDR76, NUP188, HSP90AB1, HNRNPM, SMARCB1, PNN, RBBP7, NPRL3, USP10, SGTA, KPNB1, CBX1, LRRC59, TMEM97, PRPF19, PTGES3, CPSF6, SRSF3, TCERG1, SMC4, ZNF142, SFPQ, STMN1, PROSER1, DDX39A, EXOSC9, USP22, DEK, DUT, ILF3, DNMT1, NASP, SRRM1, RNF138, SRSF1, TRA2B, SMPD4, ANP32B, HMGA1, MDC1, HADH, ARHGDIA, PRCC, HDGF, UBAP…
0.7176	0.8264	0.0295	0.006	0.772	0.0178	108	PTBP1, MPHOSPH9, NUCKS1, TCOF1, SNRPA, KIF22, HSP90AA1, WBP11, CAD, SF3B2, KHSRP, WDR76, NUP188, HSP90AB1, HNRNPM, SMARCB1, PNN, RBBP7, NPRL3, USP10, SGTA, KPNB1, CBX1, LRRC59, TMEM97, PRPF19, PTGES3, CPSF6, SRSF3, TCERG1, SMC4, ZNF142, MSH6, SFPQ, STMN1, PROSER1, DDX39A, EXOSC9, USP22, DEK, DUT, ILF3, DNMT1, NASP, SRRM1, RNF138, SRSF1, TRA2B, SMPD4, ANP32B, HMGA1, MDC1, HADH, ARHGDIA, PRCC, HDGF…
0.7183	0.8252	0.0293	0.0062	0.7717	0.0177	109	PTBP1, MPHOSPH9, NUCKS1, TCOF1, SART3, SNRPA, KIF22, HSP90AA1, WBP11, CAD, SF3B2, KHSRP, WDR76, NUP188, HSP90AB1, HNRNPM, SMARCB1, PNN, RBBP7, NPRL3, USP10, SGTA, KPNB1, CBX1, LRRC59, TMEM97, PRPF19, PTGES3, CPSF6, SRSF3, TCERG1, SMC4, ZNF142, MSH6, SFPQ, STMN1, PROSER1, DDX39A, EXOSC9, USP22, DEK, DUT, ILF3, DNMT1, NASP, SRRM1, RNF138, SRSF1, TRA2B, SMPD4, ANP32B, HMGA1, MDC1, HADH, ARHGDIA, PRC…
0.7195	0.8264	0.0289	0.006	0.773	0.0175	110	NCAPD2, PTBP1, MPHOSPH9, NUCKS1, TCOF1, SART3, SNRPA, KIF22, HSP90AA1, WBP11, CAD, SF3B2, KHSRP, WDR76, NUP188, HSP90AB1, HNRNPM, SMARCB1, PNN, RBBP7, NPRL3, USP10, SGTA, KPNB1, CBX1, LRRC59, TMEM97, PRPF19, PTGES3, CPSF6, SRSF3, TCERG1, SMC4, ZNF142, MSH6, SFPQ, STMN1, PROSER1, DDX39A, EXOSC9, USP22, DEK, DUT, ILF3, DNMT1, NASP, SRRM1, RNF138, SRSF1, TRA2B, SMPD4, ANP32B, HMGA1, MDC1, HADH, ARHG…
0.7132	0.8224	0.031	0.0065	0.7678	0.0188	111	NCAPD2, PTBP1, MPHOSPH9, NUCKS1, TCOF1, SART3, SNRPA, KIF22, HSP90AA1, WBP11, CAD, SF3B2, KHSRP, WDR76, NUP188, HSP90AB1, HNRNPM, SMARCB1, PNN, RBBP7, NPRL3, USP10, SGTA, PSMD3, KPNB1, CBX1, LRRC59, TMEM97, PRPF19, PTGES3, CPSF6, SRSF3, TCERG1, SMC4, ZNF142, MSH6, SFPQ, STMN1, PROSER1, DDX39A, EXOSC9, USP22, DEK, DUT, ILF3, DNMT1, NASP, SRRM1, RNF138, SRSF1, TRA2B, SMPD4, ANP32B, HMGA1, MDC1, HAD…
0.7128	0.8264	0.0311	0.006	0.7696	0.0186	112	NCAPD2, PTBP1, MPHOSPH9, NUCKS1, TCOF1, SART3, SNRPA, KIF22, HSP90AA1, WBP11, CAD, SF3B2, KHSRP, WDR76, NUP188, HSP90AB1, HNRNPM, SMARCB1, PNN, RBBP7, NPRL3, USP10, SGTA, PSMD3, KPNB1, CBX1, LRRC59, TMEM97, PRPF19, PTGES3, CPSF6, SRSF3, TCERG1, SMC4, ZNF142, MSH6, SFPQ, STMN1, PROSER1, DDX39A, EXOSC9, USP22, DEK, DUT, ILF3, DNMT1, NASP, SRRM1, RNF138, SRSF1, TRA2B, SMPD4, ANP32B, HMGA1, MDC1, HAD…
0.7097	0.8277	0.0322	0.0059	0.7687	0.019	113	NCAPD2, PTBP1, MPHOSPH9, NUCKS1, TCOF1, SART3, SNRPA, KIF22, HSP90AA1, WBP11, CAD, SF3B2, KHSRP, WDR76, NUP188, HSP90AB1, HNRNPM, SMARCB1, PNN, RBBP7, NPRL3, USP10, SGTA, PSMD3, KPNB1, CBX1, LRRC59, TMEM97, PRPF19, PTGES3, CPSF6, SRSF3, TCERG1, SMC4, ZNF142, MSH6, SFPQ, STMN1, PROSER1, DDX39A, EXOSC9, USP22, DEK, DUT, ILF3, DNMT1, NASP, SRRM1, RNF138, SRSF1, TRA2B, SMPD4, ANP32B, HMGA1, MDC1, HAD…
0.7062	0.8296	0.0335	0.0057	0.7679	0.0196	114	NCAPD2, PTBP1, MPHOSPH9, NUCKS1, TCOF1, SART3, SNRPA, KIF22, HSP90AA1, WBP11, CAD, SF3B2, KHSRP, WDR76, NUP188, HSP90AB1, HNRNPM, SMARCB1, PNN, RBBP7, NPRL3, USP10, SGTA, PSMD3, KPNB1, CBX1, LRRC59, TMEM97, PRPF19, PTGES3, CPSF6, SRSF3, TCERG1, SMC4, EIF4G1, ZNF142, MSH6, SFPQ, STMN1, PROSER1, DDX39A, EXOSC9, USP22, DEK, DUT, ILF3, DNMT1, NASP, SRRM1, RNF138, SRSF1, TRA2B, SMPD4, ANP32B, HMGA1, M…
0.7084	0.8327	0.0327	0.0053	0.7706	0.019	115	NCAPD2, PTBP1, MPHOSPH9, NUCKS1, TCOF1, SART3, SNRPA, KIF22, HSP90AA1, WBP11, CAD, SF3B2, KHSRP, WDR76, NUP188, HSP90AB1, HNRNPM, SMARCB1, PNN, RBBP7, NPRL3, USP10, SGTA, PSMD3, KPNB1, CBX1, LRRC59, TMEM97, PRPF19, PTGES3, CPSF6, SRSF3, TCERG1, SMC4, EIF4G1, ZNF142, MSH6, SFPQ, STMN1, PROSER1, DDX39A, EXOSC9, USP22, DEK, DUT, ILF3, DNMT1, NASP, SRRM1, RNF138, SRSF1, TRA2B, SMPD4, ANP32B, HMGA1, M…
0.7066	0.8338	0.0333	0.0052	0.7702	0.0193	116	NCAPD2, PTBP1, MPHOSPH9, NUCKS1, TCOF1, SART3, SNRPA, KIF22, HSP90AA1, WBP11, CAD, SF3B2, KHSRP, WDR76, NUP188, HSP90AB1, HNRNPM, SMARCB1, PNN, RBBP7, NPRL3, USP10, SGTA, PSMD3, KPNB1, CBX1, LRRC59, TMEM97, PRPF19, PTGES3, CPSF6, SRSF3, TCERG1, SMC4, EIF4G1, ZNF142, MSH6, SFPQ, STMN1, PROSER1, DDX39A, EXOSC9, USP22, DEK, DUT, ILF3, DNMT1, NASP, SRRM1, RNF138, SRSF1, TRA2B, SMPD4, ANP32B, HMGA1, M…
0.7073	0.8347	0.0331	0.0051	0.771	0.0191	117	NCAPD2, PTBP1, MPHOSPH9, NUCKS1, TCOF1, SART3, SNRPA, KIF22, HSP90AA1, WBP11, CAD, SF3B2, KHSRP, WDR76, NUP188, HSP90AB1, HNRNPM, SMARCB1, PNN, RBBP7, NPRL3, USP10, SGTA, PSMD3, KPNB1, CBX1, LRRC59, TMEM97, PRPF19, PTGES3, CPSF6, SRSF3, TCERG1, SMC4, EIF4G1, ZNF142, MSH6, SFPQ, STMN1, PROSER1, DDX39A, EXOSC9, USP22, DEK, DUT, ILF3, DNMT1, NASP, SRRM1, RNF138, SRSF1, TRA2B, SMPD4, ANP32B, HMGA1, M…
0.7121	0.8398	0.0314	0.0046	0.7759	0.018	118	NCAPD2, PTBP1, MPHOSPH9, NUCKS1, TCOF1, SART3, SNRPA, KIF22, HSP90AA1, WBP11, CAD, SF3B2, KHSRP, WDR76, NUP188, HSP90AB1, HNRNPM, SMARCB1, PNN, RBBP7, NPRL3, USP10, SGTA, PSMD3, KPNB1, CBX1, LRRC59, TMEM97, PRPF19, PTGES3, CPSF6, SRSF3, TCERG1, SMC4, EIF4G1, ZNF142, MSH6, SFPQ, STMN1, PROSER1, DDX39A, EXOSC9, USP22, DEK, DUT, ILF3, DNMT1, NASP, SRRM1, GNL2, RNF138, SRSF1, TRA2B, SMPD4, ANP32B, HM…
0.7118	0.8425	0.0315	0.0044	0.7772	0.0179	119	NCAPD2, PTBP1, MPHOSPH9, NUCKS1, TCOF1, SART3, SNRPA, KIF22, HSP90AA1, WBP11, CAD, SF3B2, KHSRP, WDR76, NUP188, HSP90AB1, HNRNPM, SMARCB1, PNN, RBBP7, NPRL3, USP10, SGTA, PSMD3, KPNB1, CBX1, LRRC59, TMEM97, PRPF19, PTGES3, CPSF6, SRSF3, TCERG1, SMC4, EIF4G1, ZNF142, MSH6, SFPQ, STMN1, ARID1A, PROSER1, DDX39A, EXOSC9, USP22, DEK, DUT, ILF3, DNMT1, NASP, SRRM1, GNL2, RNF138, SRSF1, TRA2B, SMPD4, AN…
0.7118	0.8459	0.0315	0.004	0.7789	0.0178	120	NCAPD2, PTBP1, MPHOSPH9, NUCKS1, TCOF1, SART3, SNRPA, KIF22, HSP90AA1, WBP11, CAD, SF3B2, KHSRP, WDR76, NUP188, HSP90AB1, HNRNPM, SMARCB1, PNN, RBBP7, NPRL3, USP10, SGTA, PSMD3, KPNB1, CBX1, LRRC59, TMEM97, PRPF19, PTGES3, CPSF6, SRSF3, TCERG1, SMC4, EIF4G1, ZNF142, MSH6, MRPL37, SFPQ, STMN1, ARID1A, PROSER1, DDX39A, EXOSC9, USP22, DEK, DUT, ILF3, DNMT1, NASP, SRRM1, GNL2, RNF138, SRSF1, TRA2B, S…
